# A functional screen uncovers circular RNAs regulating excitatory synaptogenesis in hippocampal neurons

**DOI:** 10.1101/2024.04.09.588686

**Authors:** Darren Kelly, Silvia Bicker, Jochen Winterer, Prakruti Nanda, Pierre-Luc Germain, Christoph Dieterich, Gerhard Schratt

## Abstract

Circular RNAs (circRNAs) are an expanding class of largely unexplored RNAs which are prominently enriched in the mammalian brain. Here, we systematically interrogated their role in excitatory synaptogenesis of rat hippocampal neurons using RNA interference. Thereby, we identified seven circRNAs as negative regulators of excitatory synapse formation, many of which contain high-affinity microRNA binding sites. Knockdown of one of these candidates, circRERE, surprisingly promoted the formation of electrophysiologically silent synapses. Mechanistically, circRERE knockdown resulted in a preferential upregulation of synaptic mRNAs containing binding sites for miR-128-3p because of a reduced protective interaction between miR-128-3p and circRERE. Accordingly, overexpression of circRERE rescued exaggerated synapse formation upon circRERE knockdown in a miR-128-3p binding site-specific manner. Overall, our results uncover circRERE-mediated stabilization of miR-128-3p as a novel mechanism to restrict the formation of silent excitatory synaptic co-clusters and more generally implicate circRNA-dependent microRNA regulation in the control of synapse development and function.
