## Supplementary Table 2 for "A functional screen uncovers circular RNAs regulating excitatory synaptogenesis in hippocampal neurons"

### Sheet: Sheet 1
logFC	logCPM	PValue	FDR	gene	SFARI.category	SFARI.nbOfReports
4.54479	-1.26165	0.00763196	0.0405134	Aabr07059168.2
5.32227	-0.950722	0.000447505	0.00655501	Aabr07067499.1
3.23609	-0.870635	0.0056064	0.033318	Abhd2
2.68398	-0.378263	0.00220975	0.020529	Acbd6
5.10912	-1.03681	0.00119254	0.0134259	Acer3
3.49917	-0.25372	0.000102698	0.00254299	Adcy1
3.24635	-0.850934	0.00539466	0.0324303	Agap1	Rare Single Gene Mutation	10
3.87249	-0.431542	0.000270678	0.00511828	Akt3
3.43798	-0.635721	0.00239719	0.0212819	Akt3
5.33967	-1.20519	0.000702746	0.00911142	Angpt1
3.18698	-0.565393	0.00070964	0.00911142	Ankib1
2.39478	-0.274258	0.0035907	0.0248955	Ankib1
2.64742	2.41468	9.02856e-09	2.34743e-06	Anks1b	Rare Single Gene Mutation, Syndromic	5
2.47016	1.47356	1.03129e-05	0.00061638	Anks1b	Rare Single Gene Mutation, Syndromic	5
4.86334	-1.52568	0.0060969	0.0354233	Ap1ar
5.11662	-1.02014	0.00113632	0.0132784	App
2.55369	-0.236984	0.00409352	0.0271163	Arf3	Rare Single Gene Mutation, Syndromic	5
4.56087	-1.45574	0.0101672	0.047004	Arfip1
4.54543	-1.46325	0.0107242	0.0476233	Arhgap12
2.87756	-0.217241	0.000730563	0.00926567	Arhgap32	Rare Single Gene Mutation, Functional	10
2.1611	-0.0547089	0.0108068	0.0476233	Arhgap32	Rare Single Gene Mutation, Functional	10
2.53252	0.706935	7.42198e-05	0.00209573	Arhgap5	Rare Single Gene Mutation	6
3.25696	-0.678578	0.00509504	0.0318651	Arih1
3.09897	0.882551	1.74478e-06	0.000181457	Ash1l	Rare Single Gene Mutation, Syndromic, Genetic Association, Functional	33
2.66206	-0.498243	0.00245568	0.0212819	Atl2
5.09107	-1.14582	0.00149852	0.0148214	Atrnl1
3.66181	0.18267	3.17716e-06	0.000287864	Atxn1
2.78254	-0.0427026	0.000405177	0.00621322	Bag6
3.26069	-1.00211	0.0063976	0.0367597	Brsk2	Rare Single Gene Mutation, Syndromic	11
4.86334	-1.52568	0.0060969	0.0354233	Cables1
4.55763	-1.39839	0.00845902	0.0414971	Ccdc132
3.0325	-0.772814	0.0115225	0.049518	Ccdc171
4.5448	-1.33372	0.00769109	0.0405134	Cdc42bpa
4.87892	-1.15346	0.00306153	0.0239398	Cdk12
2.52781	1.14503	1.55468e-05	0.000808436	Cdyl
4.85014	-1.04675	0.0028485	0.0226141	Cdyl
2.95107	-0.997164	0.00357276	0.0248955	Cep112
2.64554	0.35108	9.68921e-05	0.0025192	Cep350
4.86334	-1.52568	0.0060969	0.0354233	Cers6
2.92282	-0.689269	0.00272333	0.022127	Chd2	Rare Single Gene Mutation, Syndromic, Functional	73
3.69398	-0.215801	2.76718e-05	0.00116414	Clip4
2.59642	0.190056	0.000255617	0.00508648	Coq3
3.24726	-0.77524	0.00530215	0.0320595	Coq3
3.18526	0.955172	7.33445e-07	0.000108969	Crebrf
3.25601	-1.15753	0.0085126	0.0415638	Crebrf
3.06857	-0.051148	0.000233697	0.00503155	Dcc	Rare Single Gene Mutation, Genetic Association	5
4.83969	-1.25997	0.00336474	0.0247355	Dclk2
3.2403	-0.934298	0.0060242	0.0354233	Dcun1d4
4.84806	-1.45525	0.0051168	0.0318651	Dennd5a
3.75783	-0.614437	0.000530958	0.00760098	Dmxl2	Rare Single Gene Mutation	8
4.83977	-1.32443	0.00334582	0.0247355	Dmxl2	Rare Single Gene Mutation	8
5.96758	-0.94015	1.92976e-05	0.000872586	Dst	Rare Single Gene Mutation	11
5.328	-0.804128	0.000376632	0.00621322	Dst	Rare Single Gene Mutation	11
2.65705	-0.483363	0.0024955	0.0212819	Dym
3.58453	-0.93816	0.00148522	0.0148214	Ehbp1
2.7901	-0.755123	0.00508137	0.0318651	Eif4e3
4.84945	-1.2113	0.00340114	0.0247355	Enah
2.88023	0.557643	3.2639e-05	0.00117578	Epha5
2.92844	-0.417687	0.00256765	0.0215351	Epha7
4.01663	-0.403942	0.000121782	0.00294542	Ephb1	Rare Single Gene Mutation	10
4.54479	-1.32989	0.00765679	0.0405134	Eprs
2.61068	-0.628841	0.0101916	0.047004	Erc1
2.60254	-0.48645	0.0103024	0.047004	Erc1
2.14906	-0.301811	0.0112331	0.0490858	Eri3
2.39464	-0.450959	0.00368685	0.0252258	Eya3
4.86223	-1.45522	0.00498728	0.0318651	Fam120a
3.76804	-0.78988	0.00053353	0.00760098	Fam208a
3.17348	-0.220753	0.000707824	0.00911142	Fat3
3.23936	-1.09828	0.00810603	0.0409236	Fbxw4
2.88549	-0.486611	0.000741987	0.00929719	Fmn2
2.42949	0.77619	0.000239602	0.00503155	Foxn2
3.2463	-0.641536	0.005225	0.0318896	Fut8
4.52407	-1.27139	0.00786047	0.0405134	Gdpd1
1.85111	2.03869	9.43114e-05	0.00251497	Gigyf2	Rare Single Gene Mutation	9
5.51353	-0.803391	0.000161702	0.0037371	Grin2b	Rare Single Gene Mutation, Syndromic, Genetic Association, Functional	82
2.7904	-0.338664	0.000389954	0.00621322	Grip1	Rare Single Gene Mutation	14
4.56905	-1.38588	0.00800976	0.0407558	Grk4	Rare Single Gene Mutation, Functional	6
4.22717	-0.112323	3.09854e-05	0.00117578	Gtf2i	Rare Single Gene Mutation, Genetic Association	8
1.94112	0.282964	0.00760571	0.0405134	Gucy1a2	Rare Single Gene Mutation, Genetic Association	3
4.84892	-1.3991	0.00394906	0.0263271	Hectd2
4.55517	-1.32129	0.0074505	0.0405134	Herc1	Rare Single Gene Mutation, Syndromic, Functional	13
5.33892	-1.13569	0.000645223	0.00882937	Herpud2
4.52055	-1.39201	0.00882174	0.0422793	Herpud2
2.80073	-0.853296	0.00504031	0.0318651	Hnrnph1
2.53454	1.66798	1.06681e-05	0.00061638	Homer1	Rare Single Gene Mutation, Functional	6
5.67723	-0.981091	9.93392e-05	0.00251982	Igsf11
3.03805	-0.747271	0.0113374	0.0491286	Ipo11
2.97832	-0.189716	0.00040174	0.00621322	Kansl1l
4.54538	-1.45697	0.0104644	0.0472002	Kansl1l
3.00677	0.357495	3.27863e-05	0.00117578	Kat6b	Rare Single Gene Mutation, Syndromic	8
5.10961	-1.38608	0.00174445	0.0167984	Kbtbd2
4.56151	-1.46588	0.0105741	0.0472002	Kcnk2
4.40576	-0.240219	8.76126e-06	0.000569482	Kdm6a	Rare Single Gene Mutation, Syndromic	14
2.85345	0.275751	4.02667e-05	0.00130867	Khdrbs3
4.86046	-1.39164	0.00374058	0.0254262	Klhl24
2.78629	0.339124	0.000423419	0.00629164	Loc100910483
4.54478	-1.32372	0.00760423	0.0405134	Lrig2
3.90949	-0.619232	0.000241901	0.00503155	Lrp6
2.17023	-0.391764	0.0105538	0.0472002	Lrp6
5.11855	-1.14699	0.00140717	0.0148214	Lrrc16a
4.53249	-1.3982	0.00881144	0.0422793	Lyrm1
4.84178	-1.05159	0.00291606	0.022975	Magi2
2.32783	0.471786	0.0015028	0.0148214	Mapk4
1.95694	0.625747	0.00713536	0.0405075	Mapkap1
5.10187	-0.990838	0.0011217	0.0132564	Mboat2
5.3138	-1.08389	0.000610587	0.00846681	Mctp1
2.54392	0.0193599	0.00430945	0.0281876	Mettl9
5.32981	-1.08383	0.000584961	0.00822108	Mfsd6
3.35161	0.492726	3.96565e-05	0.00130867	Mkln1
3.03349	-0.556997	0.0112916	0.0491286	Mkln1
3.44599	-1.03938	0.0034734	0.024742	Mlip
4.54538	-1.45697	0.0104644	0.0472002	Mllt3
4.52423	-1.15058	0.00782116	0.0405134	Mta1
2.61583	-0.805815	0.0103047	0.047004	Mta1
2.77576	-0.677289	0.00524339	0.0318896	Mtmr7
4.31938	-0.423058	1.70932e-05	0.000846521	Myo5a	Rare Single Gene Mutation, Genetic Association	6
2.41132	4.03616	6.59054e-10	3.42708e-07	n/a
6.0974	-0.58114	6.12555e-06	0.000424705	n/a
5.66721	-0.818925	7.45595e-05	0.00209573	n/a
2.7459	0.310868	9.29078e-05	0.00251497	n/a
2.39133	0.606604	0.000342514	0.00603754	n/a
5.32266	-0.138046	0.00035869	0.00615459	n/a
1.9947	0.855633	0.00117474	0.0134259	n/a
5.10051	-1.11077	0.00139551	0.0148214	n/a
5.13843	-1.20941	0.00143301	0.0148214	n/a
3.25166	-0.713556	0.00519119	0.0318896	n/a
2.78675	-0.993042	0.00679564	0.0388322	n/a
2.42471	-0.161675	0.00737224	0.0405134	n/a
2.10348	-0.53416	0.00819657	0.0409735	n/a
2.17389	-0.204209	0.0102479	0.047004	n/a
3.25595	-1.15028	0.00845633	0.0414971	Nckap1	Rare Single Gene Mutation, Syndromic	15
5.8387	-0.394649	2.79842e-05	0.00116414	Nfib	Rare Single Gene Mutation, Syndromic	6
2.33368	1.67796	1.83803e-05	0.000868886	Nfix	Rare Single Gene Mutation, Syndromic	17
4.52414	-1.15665	0.00784405	0.0405134	Nol4
3.37626	0.854298	1.22925e-06	0.000142047	Nrcam	Rare Single Gene Mutation, Genetic Association	6
2.63107	-0.569325	0.0095639	0.0452112	Nrxn1	Rare Single Gene Mutation, Syndromic, Genetic Association, Functional	111
4.83929	-1.20871	0.00346284	0.024742	Ntrk2	Rare Single Gene Mutation, Syndromic	8
3.43204	-0.774619	0.00249627	0.0212819	Ntrk3	Rare Single Gene Mutation, Syndromic, Genetic Association	15
4.55503	-1.14339	0.00739635	0.0405134	Nup188
2.62095	-0.678066	0.00995159	0.046831	Ola1
5.32159	-1.1466	0.000682978	0.00910637	Oxsr1
5.34102	-1.3843	0.000824771	0.0102115	Pak7
2.92377	-0.356404	0.00259025	0.0215509	Pan3
2.54853	-0.637749	0.00439247	0.0285511	Pan3
5.52927	-1.07851	0.000264106	0.00508648	Pbx1	Rare Single Gene Mutation	7
5.09112	-1.14108	0.0014924	0.0148214	Pcmtd1
4.54503	-1.39697	0.00860014	0.0417264	Pcsk5
3.5868	-0.707481	0.00121349	0.0134259	Pde4dip
2.31415	2.79237	1.26127e-07	2.62344e-05	Phf21a	Rare Single Gene Mutation, Syndromic	15
5.12819	-1.25814	0.00141437	0.0148214	Phkb
2.94776	-0.641208	0.0024771	0.0212819	Phkb
5.32819	-0.8843	0.000393089	0.00621322	Phldb2
5.09167	-0.851743	0.000968789	0.0117156	Phlpp1	Rare Single Gene Mutation	5
4.83014	-1.15841	0.00339151	0.0247355	Pik3c2a
4.83686	-1.40508	0.00414487	0.0272827	Pik3c2a
1.70123	0.314685	0.00896983	0.0425965	Plcl2
5.10943	-1.19732	0.00151065	0.0148214	Prr12	Rare Single Gene Mutation, Syndromic	7
3.60189	-0.847684	0.00119813	0.0134259	Prr14l	Rare Single Gene Mutation	5
2.39065	1.76739	3.5983e-06	0.000287864	Psd3	Rare Single Gene Mutation, Genetic Association	7
5.12853	-1.19726	0.0014453	0.0148214	Psd3	Rare Single Gene Mutation, Genetic Association	7
5.09906	-1.38731	0.00179437	0.0171206	Psmd2
3.88155	-0.725195	0.000277639	0.00515616	Ptn
4.83784	-1.38786	0.00384899	0.0259932	Ptprg
1.74973	0.469768	0.0109272	0.0479504	Pwwp2a
5.10874	-0.789777	0.00091704	0.0112203	Qrich1	Rare Single Gene Mutation, Syndromic	13
2.49083	0.361993	0.00107502	0.0128508	Rab6a
2.77095	-0.532835	0.00523441	0.0318896	Ralgps2
4.55438	-1.1033	0.0071667	0.0405075	Ralgps2
3.98491	0.339935	3.35511e-06	0.000287864	Rasa2
3.24723	-1.14897	0.00862612	0.0417264	Rasa2
7.02598	-0.178633	3.42028e-09	1.1857e-06	Rere	Rare Single Gene Mutation, Syndromic, Genetic Association, Functional	14
4.12363	-0.327991	6.16249e-05	0.001885	Rere	Rare Single Gene Mutation, Syndromic, Genetic Association, Functional	14
2.11442	1.05924	0.000360991	0.00615459	Rere	Rare Single Gene Mutation, Syndromic, Genetic Association, Functional	14
5.31749	-0.422871	0.000369957	0.00620573	Rere	Rare Single Gene Mutation, Syndromic, Genetic Association, Functional	14
2.23796	0.785097	0.000406249	0.00621322	Rere	Rare Single Gene Mutation, Syndromic, Genetic Association, Functional	14
2.40206	-0.486757	0.00818501	0.0409735	Rere	Rare Single Gene Mutation, Syndromic, Genetic Association, Functional	14
2.40746	-0.677398	0.0082341	0.0409735	Rere	Rare Single Gene Mutation, Syndromic, Genetic Association, Functional	14
1.83114	-0.115273	0.00895792	0.0425965	Rere	Rare Single Gene Mutation, Syndromic, Genetic Association, Functional	14
5.0998	-1.21309	0.00157348	0.0152937	Rgd1311595
2.67107	-0.62731	0.00242258	0.0212819	Rgd1311595
4.84486	-0.878334	0.00239742	0.0212819	Rgd1565775
4.85835	-1.03955	0.00277535	0.0223749	Rgs7	Rare Single Gene Mutation	6
3.4328	-0.785307	0.00249653	0.0212819	Rims1	Rare Single Gene Mutation, Genetic Association	10
4.52388	-1.26171	0.0079079	0.0405134	Rims2	Rare Single Gene Mutation, Syndromic, Genetic Association	6
3.42702	-0.554245	0.00245721	0.0212819	Rps6kc1
6.09267	-0.302341	5.87125e-06	0.000424705	Rundc3b
2.10117	0.383266	0.00328479	0.0247355	Samd4a
4.12366	-0.469686	6.36555e-05	0.00189148	Senp6
4.54482	-1.19719	0.00773518	0.0405134	Sergef
2.78231	0.191792	0.000423476	0.00629164	Setbp1	Rare Single Gene Mutation, Syndromic, Functional	29
2.40489	-0.999759	0.0114285	0.0493181	Sh3gl3
4.52339	-1.3397	0.00803359	0.0407558	Slc41a2
2.43445	1.20872	3.52271e-05	0.00122121	Slc8a1
2.61682	-0.891053	0.0107758	0.0476233	Snora2
2.52347	0.0581298	0.00192476	0.0181977	Snrk
2.05392	-0.0642195	0.00617602	0.0356837	Sobp
4.86031	-1.3854	0.00365723	0.0251888	Sos2	Rare Single Gene Mutation, Syndromic	6
4.84895	-1.39645	0.00390465	0.026199	Spata5
4.85969	-1.2135	0.00333856	0.0247355	Specc1l
2.92616	0.399482	0.000167536	0.00378777	Srbd1
2.70668	0.0494159	0.000256023	0.00508648	Stau2
4.83927	-1.21015	0.00346747	0.024742	Stau2
4.82904	-1.21373	0.00354908	0.0248955	Stau2
3.89104	-0.666007	0.000263125	0.00508648	Stk39	Genetic Association	5
2.92774	-0.554398	0.00262361	0.0216552	Stk39	Genetic Association	5
3.44401	-0.942049	0.00281289	0.0225031	Stk4
4.56072	-1.45332	0.0100768	0.047004	Swt1
5.10939	-1.26557	0.00146538	0.0148214	Syt11
4.53444	-1.27512	0.00770516	0.0405134	Syt14
3.42705	-0.895679	0.00271914	0.022127	Tbc1d5	Rare Single Gene Mutation, Genetic Association	10
2.79532	-0.0804235	0.00120828	0.0134259	Tet1
2.41638	-0.593729	0.0079076	0.0405134	Tet3	Rare Single Gene Mutation, Syndromic	6
4.86932	-1.2648	0.00315619	0.0244958	Tmem41b
4.55506	-1.14694	0.00740761	0.0405134	Top1
4.54477	-1.32012	0.00757499	0.0405134	Trim37
4.82906	-1.21491	0.00354646	0.0248955	Trip12	Rare Single Gene Mutation, Syndromic	36
4.85944	-1.26489	0.00322001	0.0247355	Tsc22d1
2.77628	-0.851666	0.00544028	0.0325166	Tspan7	Rare Single Gene Mutation, Functional	9
2.28208	1.51504	5.44121e-05	0.00171481	Ttc3
2.61675	-0.73346	0.0101487	0.047004	Ttc3
2.27731	0.442775	0.000331524	0.00594456	Ubn2	Rare Single Gene Mutation	5
2.64409	0.45708	0.000187887	0.0041575	Uvrag
2.93186	-0.46667	0.00255452	0.0215351	Uvrag
3.26471	-1.15135	0.00828699	0.0410403	Vps54	Rare Single Gene Mutation	3
5.84422	-0.778261	2.9788e-05	0.00117578	Wdr7
7.36709	0.361779	1.47748e-10	1.53658e-07	Whsc1
4.54477	-1.1565	0.00757244	0.0405134	Wscd1
3.26247	-0.734969	0.00505536	0.0318651	Zbtb20	Rare Single Gene Mutation, Syndromic	29
4.84961	-1.27458	0.00325692	0.0247355	Zfp521
4.55511	-1.15293	0.00742711	0.0405134	Zfp521
2.94625	-0.537269	0.0024548	0.0212819	Zfp532
4.84956	-1.32937	0.00330664	0.0247355	Zfp592
6.579	-0.286171	1.72684e-07	2.99319e-05	Zmym2	Rare Single Gene Mutation, Syndromic	10
2.8069	0.620145	1.3802e-05	0.000755479	Zranb1
