## Supplementary Table 3 for "A functional screen uncovers circular RNAs regulating excitatory synaptogenesis in hippocampal neurons"

### Sheet: Synapse Density_vs. siControl1
	contrast	estimate	SE	df	t.ratio	p.value	Contrast is different	Significant	Transfection
1	(siAnkrd12(circ) - GFP) - (siControl#1 - GFP)	-0.0551344	0.0642941	2571.08	-0.857534	0.995107	No	Not Significant	(siAnkrd12(circ)
2	(siAnks1b_1(circ) - GFP) - (siControl#1 - GFP)	0.0752974	0.0873962	924.573	0.861564	0.99492	No	Not Significant	(siAnks1b_1(circ)
3	(siAnks1b_2(circ) - GFP) - (siControl#1 - GFP)	0.121292	0.0873962	924.573	1.38784	0.905132	No	Not Significant	(siAnks1b_2(circ)
4	(siAsh1l(circ) - GFP) - (siControl#1 - GFP)	-0.0947431	0.0873962	924.573	-1.08407	0.977127	No	Not Significant	(siAsh1l(circ)
5	(siCdr1as(circ) - GFP) - (siControl#1 - GFP)	0.198539	0.0873962	924.573	2.27171	0.366389	No	Not Significant	(siCdr1as(circ)
6	(siControl_Pool - GFP) - (siControl#1 - GFP)	-0.229838	0.0642941	2571.08	-3.57479	0.0107971	Yes	Down Regulated	(siControl_Pool
7	(siControl#2 - GFP) - (siControl#1 - GFP)	-0.13741	0.0642941	2571.08	-2.13721	0.454853	No	Not Significant	(siControl#2
8	(siEpha5(circ) - GFP) - (siControl#1 - GFP)	0.106407	0.0873962	924.573	1.21752	0.954005	No	Not Significant	(siEpha5(circ)
9	(siFoxn2(circ) - GFP) - (siControl#1 - GFP)	0.174387	0.0873962	924.573	1.99537	0.55453	No	Not Significant	(siFoxn2(circ)
10	(siGigyf2(circ) - GFP) - (siControl#1 - GFP)	0.246628	0.0873962	924.573	2.82196	0.111743	No	Not Significant	(siGigyf2(circ)
11	(siHipk3(circ) - GFP) - (siControl#1 - GFP)	0.251315	0.0873962	924.573	2.87558	0.0971662	No	Not Significant	(siHipk3(circ)
12	(siHomer1(circ) - GFP) - (siControl#1 - GFP)	0.152889	0.0873962	924.573	1.74937	0.722048	No	Not Significant	(siHomer1(circ)
13	(siKhdrbs3(circ) - GFP) - (siControl#1 - GFP)	0.0527743	0.0873962	924.573	0.603852	0.999601	No	Not Significant	(siKhdrbs3(circ)
14	(siMapk4(circ) - GFP) - (siControl#1 - GFP)	0.395205	0.0873962	924.573	4.522	0.00023794	Yes	Up Regulated	(siMapk4(circ)
15	(siMapkap1(circ) - GFP) - (siControl#1 - GFP)	-0.0297422	0.0873962	924.573	-0.340314	0.999995	No	Not Significant	(siMapkap1(circ)
16	(siMef2(lin) - GFP) - (siControl#1 - GFP)	0.0396848	0.0642941	2571.08	0.617238	0.999534	No	Not Significant	(siMef2(lin)
17	(siMkln1(circ) - GFP) - (siControl#1 - GFP)	-0.170137	0.0642941	2571.08	-2.64624	0.170628	No	Not Significant	(siMkln1(circ)
18	(siNf1x(circ) - GFP) - (siControl#1 - GFP)	0.274937	0.0873962	924.573	3.14588	0.0452395	Yes	Up Regulated	(siNf1x(circ)
19	(siNrcam(circ) - GFP) - (siControl#1 - GFP)	0.0327084	0.0642941	2571.08	0.50873	0.999891	No	Not Significant	(siNrcam(circ)
20	(siNrxn1(circ) - GFP) - (siControl#1 - GFP)	0.299371	0.0873962	924.573	3.42545	0.0185722	Yes	Up Regulated	(siNrxn1(circ)
21	(siPhf21a(circ) - GFP) - (siControl#1 - GFP)	0.333875	0.0873962	924.573	3.82025	0.00450234	Yes	Up Regulated	(siPhf21a(circ)
22	(siPsd3(circ) - GFP) - (siControl#1 - GFP)	0.238977	0.0873962	924.573	2.73441	0.13916	No	Not Significant	(siPsd3(circ)
23	(sipwwp2a(circ) - GFP) - (siControl#1 - GFP)	0.0536412	0.0873962	924.573	0.613771	0.99955	No	Not Significant	(sipwwp2a(circ)
24	(siRalgapa1(circ) - GFP) - (siControl#1 - GFP)	0.0607664	0.0873962	924.573	0.695298	0.998879	No	Not Significant	(siRalgapa1(circ)
25	(siRem2(lin) - GFP) - (siControl#1 - GFP)	0.0845957	0.0642941	2571.08	1.31576	0.928905	No	Not Significant	(siRem2(lin)
26	(siRERE_1(circ) - GFP) - (siControl#1 - GFP)	0.236687	0.0873962	924.573	2.70821	0.148287	No	Not Significant	(siRERE_1(circ)
27	(siRERE_2(circ) - GFP) - (siControl#1 - GFP)	0.377636	0.0873962	924.573	4.32097	0.000582117	Yes	Up Regulated	(siRERE_2(circ)
28	(siRERE_3(circ) - GFP) - (siControl#1 - GFP)	0.0416638	0.0873962	924.573	0.476724	0.999933	No	Not Significant	(siRERE_3(circ)
29	(siRmst_1(circ) - GFP) - (siControl#1 - GFP)	0.279229	0.0873962	924.573	3.19498	0.0389679	Yes	Up Regulated	(siRmst_1(circ)
30	(siRmst_2(circ) - GFP) - (siControl#1 - GFP)	0.148829	0.0873962	924.573	1.70292	0.750934	No	Not Significant	(siRmst_2(circ)
31	(siSlc8a1(circ) - GFP) - (siControl#1 - GFP)	0.245916	0.0642941	2571.08	3.82486	0.00426192	Yes	Up Regulated	(siSlc8a1(circ)
32	(siUbn2(circ) - GFP) - (siControl#1 - GFP)	0.0350101	0.0873962	924.573	0.400591	0.999982	No	Not Significant	(siUbn2(circ)
33	(siUpf2(circ) - GFP) - (siControl#1 - GFP)	0.209124	0.0873962	924.573	2.39282	0.293726	No	Not Significant	(siUpf2(circ)
34	(siUvrag(circ) - GFP) - (siControl#1 - GFP)	0.1593	0.0873962	924.573	1.82273	0.674136	No	Not Significant	(siUvrag(circ)
35	(siWhsc1(circ) - GFP) - (siControl#1 - GFP)	-0.0338769	0.0642941	2571.08	-0.526905	0.999857	No	Not Significant	(siWhsc1(circ)
36	(siZranb1(circ) - GFP) - (siControl#1 - GFP)	0.0773167	0.0873962	924.573	0.88467	0.993917	No	Not Significant	(siZranb1(circ)

### Sheet: Synapse Density vs. siControl2
	contrast	estimate	SE	df	t.ratio	p.value	Contrast is different	Significant	Transfection
1	(siAnkrd12(circ) - GFP) - (siControl#2 - GFP)	0.0822755	0.0642941	2571.08	1.27967	0.939072	No	Not Significant	(siAnkrd12(circ)
2	(siAnks1b_1(circ) - GFP) - (siControl#2 - GFP)	0.212707	0.0873962	924.573	2.43383	0.271099	No	Not Significant	(siAnks1b_1(circ)
3	(siAnks1b_2(circ) - GFP) - (siControl#2 - GFP)	0.258702	0.0873962	924.573	2.96011	0.0773209	No	Not Significant	(siAnks1b_2(circ)
4	(siAsh1l(circ) - GFP) - (siControl#2 - GFP)	0.0426668	0.0873962	924.573	0.488199	0.999919	No	Not Significant	(siAsh1l(circ)
5	(siCdr1as(circ) - GFP) - (siControl#2 - GFP)	0.335949	0.0873962	924.573	3.84397	0.00411138	Yes	Up Regulated	(siCdr1as(circ)
6	(siControl pool - GFP) - (siControl#2 - GFP)	-0.0924282	0.0642941	2571.08	-1.43758	0.886454	No	Not Significant	(siControl
7	(siControl#1 - GFP) - (siControl#2 - GFP)	0.13741	0.0642941	2571.08	2.13721	0.454853	No	Not Significant	(siControl#1
8	(siEpha5(circ) - GFP) - (siControl#2 - GFP)	0.243817	0.0873962	924.573	2.78979	0.121281	No	Not Significant	(siEpha5(circ)
9	(siFoxn2(circ) - GFP) - (siControl#2 - GFP)	0.311797	0.0873962	924.573	3.56763	0.011384	Yes	Up Regulated	(siFoxn2(circ)
10	(siGigyf2(circ) - GFP) - (siControl#2 - GFP)	0.384038	0.0873962	924.573	4.39422	0.000422166	Yes	Up Regulated	(siGigyf2(circ)
11	(siHipk3(circ) - GFP) - (siControl#2 - GFP)	0.388725	0.0873962	924.573	4.44784	0.000332544	Yes	Up Regulated	(siHipk3(circ)
12	(siHomer1(circ) - GFP) - (siControl#2 - GFP)	0.290298	0.0873962	924.573	3.32164	0.0261442	Yes	Up Regulated	(siHomer1(circ)
13	(siKhdrbs3(circ) - GFP) - (siControl#2 - GFP)	0.190184	0.0873962	924.573	2.17612	0.428935	No	Not Significant	(siKhdrbs3(circ)
14	(siMapk4(circ) - GFP) - (siControl#2 - GFP)	0.532615	0.0873962	924.573	6.09426	5.7867e-08	Yes	Up Regulated	(siMapk4(circ)
15	(siMapkap1(circ) - GFP) - (siControl#2 - GFP)	0.107668	0.0873962	924.573	1.23195	0.950764	No	Not Significant	(siMapkap1(circ)
16	(siMef2(lin) - GFP) - (siControl#2 - GFP)	0.177095	0.0642941	2571.08	2.75445	0.13149	No	Not Significant	(siMef2(lin)
17	(siMkln1(circ) - GFP) - (siControl#2 - GFP)	-0.0327274	0.0642941	2571.08	-0.509027	0.99989	No	Not Significant	(siMkln1(circ)
18	(siNf1x(circ) - GFP) - (siControl#2 - GFP)	0.412347	0.0873962	924.573	4.71814	9.56164e-05	Yes	Up Regulated	(siNf1x(circ)
19	(siNrcam(circ) - GFP) - (siControl#2 - GFP)	0.170118	0.0642941	2571.08	2.64594	0.170746	No	Not Significant	(siNrcam(circ)
20	(siNrxn1(circ) - GFP) - (siControl#2 - GFP)	0.436781	0.0873962	924.573	4.99771	2.44453e-05	Yes	Up Regulated	(siNrxn1(circ)
21	(siPhf21a(circ) - GFP) - (siControl#2 - GFP)	0.471285	0.0873962	924.573	5.39251	3.14311e-06	Yes	Up Regulated	(siPhf21a(circ)
22	(siPsd3(circ) - GFP) - (siControl#2 - GFP)	0.376387	0.0873962	924.573	4.30668	0.000619379	Yes	Up Regulated	(siPsd3(circ)
23	(sipwwp2a(circ) - GFP) - (siControl#2 - GFP)	0.191051	0.0873962	924.573	2.18604	0.422272	No	Not Significant	(sipwwp2a(circ)
24	(siRalgapa1(circ) - GFP) - (siControl#2 - GFP)	0.198176	0.0873962	924.573	2.26756	0.369017	No	Not Significant	(siRalgapa1(circ)
25	(siRem2(lin) - GFP) - (siControl#2 - GFP)	0.222006	0.0642941	2571.08	3.45297	0.0165306	Yes	Up Regulated	(siRem2(lin)
26	(siRERE_1(circ) - GFP) - (siControl#2 - GFP)	0.374097	0.0873962	924.573	4.28047	0.00069362	Yes	Up Regulated	(siRERE_1(circ)
27	(siRERE_2(circ) - GFP) - (siControl#2 - GFP)	0.515046	0.0873962	924.573	5.89323	1.90043e-07	Yes	Up Regulated	(siRERE_2(circ)
28	(siRERE_3(circ) - GFP) - (siControl#2 - GFP)	0.179074	0.0873962	924.573	2.04899	0.516752	No	Not Significant	(siRERE_3(circ)
29	(siRmst_1(circ) - GFP) - (siControl#2 - GFP)	0.416639	0.0873962	924.573	4.76724	7.56591e-05	Yes	Up Regulated	(siRmst_1(circ)
30	(siRmst_2(circ) - GFP) - (siControl#2 - GFP)	0.286239	0.0873962	924.573	3.27518	0.0303363	Yes	Up Regulated	(siRmst_2(circ)
31	(siSlc8a1(circ) - GFP) - (siControl#2 - GFP)	0.383326	0.0642941	2571.08	5.96206	1.01235e-07	Yes	Up Regulated	(siSlc8a1(circ)
32	(siUbn2(circ) - GFP) - (siControl#2 - GFP)	0.17242	0.0873962	924.573	1.97286	0.570395	No	Not Significant	(siUbn2(circ)
33	(siUpf2(circ) - GFP) - (siControl#2 - GFP)	0.346533	0.0873962	924.573	3.96509	0.00256116	Yes	Up Regulated	(siUpf2(circ)
34	(siUvrag(circ) - GFP) - (siControl#2 - GFP)	0.29671	0.0873962	924.573	3.395	0.0205599	Yes	Up Regulated	(siUvrag(circ)
35	(siWhsc1(circ) - GFP) - (siControl#2 - GFP)	0.103533	0.0642941	2571.08	1.6103	0.804537	No	Not Significant	(siWhsc1(circ)
36	(siZranb1(circ) - GFP) - (siControl#2 - GFP)	0.214727	0.0873962	924.573	2.45693	0.258822	No	Not Significant	(siZranb1(circ)

### Sheet: Synapse Density vs. siCont.Pool
	contrast	estimate	SE	df	t.ratio	p.value	Contrast is different	Significant	Transfection
1	(siControl#1 - GFP) - (siControl_Pool - GFP)	0.229838	0.0642941	2571.08	3.57479	0.0107971	Yes	Up Regulated	(siControl#1
2	(siAnkrd12(circ) - GFP) - (siControl_Pool - GFP)	0.174704	0.0642941	2571.08	2.71726	0.144089	No	Not Significant	(siAnkrd12(circ)
3	(siAnks1b_1(circ) - GFP) - (siControl_Pool - GFP)	0.305135	0.0873962	924.573	3.49141	0.0148441	Yes	Up Regulated	(siAnks1b_1(circ)
4	(siAnks1b_2(circ) - GFP) - (siControl_Pool - GFP)	0.35113	0.0873962	924.573	4.01768	0.00207498	Yes	Up Regulated	(siAnks1b_2(circ)
5	(siAsh1l(circ) - GFP) - (siControl_Pool - GFP)	0.135095	0.0873962	924.573	1.54578	0.837834	No	Not Significant	(siAsh1l(circ)
6	(siCdr1as(circ) - GFP) - (siControl_Pool - GFP)	0.428377	0.0873962	924.573	4.90155	3.94087e-05	Yes	Up Regulated	(siCdr1as(circ)
7	(siControl#2 - GFP) - (siControl_Pool - GFP)	0.0924282	0.0642941	2571.08	1.43758	0.886454	No	Not Significant	(siControl#2
8	(siEpha5(circ) - GFP) - (siControl_Pool - GFP)	0.336245	0.0873962	924.573	3.84736	0.00405819	Yes	Up Regulated	(siEpha5(circ)
9	(siFoxn2(circ) - GFP) - (siControl_Pool - GFP)	0.404225	0.0873962	924.573	4.62521	0.000147971	Yes	Up Regulated	(siFoxn2(circ)
10	(siGigyf2(circ) - GFP) - (siControl_Pool - GFP)	0.476466	0.0873962	924.573	5.4518	2.28138e-06	Yes	Up Regulated	(siGigyf2(circ)
11	(siHipk3(circ) - GFP) - (siControl_Pool - GFP)	0.481153	0.0873962	924.573	5.50542	1.70271e-06	Yes	Up Regulated	(siHipk3(circ)
12	(siHomer1(circ) - GFP) - (siControl_Pool - GFP)	0.382727	0.0873962	924.573	4.37922	0.000451085	Yes	Up Regulated	(siHomer1(circ)
13	(siKhdrbs3(circ) - GFP) - (siControl_Pool - GFP)	0.282612	0.0873962	924.573	3.23369	0.0345666	Yes	Up Regulated	(siKhdrbs3(circ)
14	(siMapk4(circ) - GFP) - (siControl_Pool - GFP)	0.625043	0.0873962	924.573	7.15184	6.24243e-11	Yes	Up Regulated	(siMapk4(circ)
15	(siMapkap1(circ) - GFP) - (siControl_Pool - GFP)	0.200096	0.0873962	924.573	2.28953	0.355194	No	Not Significant	(siMapkap1(circ)
16	(siMef2(lin) - GFP) - (siControl_Pool - GFP)	0.269523	0.0642941	2571.08	4.19203	0.000956975	Yes	Up Regulated	(siMef2(lin)
17	(siMkln1(circ) - GFP) - (siControl_Pool - GFP)	0.0597008	0.0642941	2571.08	0.928558	0.991618	No	Not Significant	(siMkln1(circ)
18	(siNf1x(circ) - GFP) - (siControl_Pool - GFP)	0.504776	0.0873962	924.573	5.77572	3.74602e-07	Yes	Up Regulated	(siNf1x(circ)
19	(siNrcam(circ) - GFP) - (siControl_Pool - GFP)	0.262546	0.0642941	2571.08	4.08352	0.00151127	Yes	Up Regulated	(siNrcam(circ)
20	(siNrxn1(circ) - GFP) - (siControl_Pool - GFP)	0.529209	0.0873962	924.573	6.05529	7.30717e-08	Yes	Up Regulated	(siNrxn1(circ)
21	(siPhf21a(circ) - GFP) - (siControl_Pool - GFP)	0.563713	0.0873962	924.573	6.45009	6.46952e-09	Yes	Up Regulated	(siPhf21a(circ)
22	(siPsd3(circ) - GFP) - (siControl_Pool - GFP)	0.468815	0.0873962	924.573	5.36425	3.65757e-06	Yes	Up Regulated	(siPsd3(circ)
23	(sipwwp2a(circ) - GFP) - (siControl_Pool - GFP)	0.283479	0.0873962	924.573	3.24361	0.0335111	Yes	Up Regulated	(sipwwp2a(circ)
24	(siRalgapa1(circ) - GFP) - (siControl_Pool - GFP)	0.290605	0.0873962	924.573	3.32514	0.0258499	Yes	Up Regulated	(siRalgapa1(circ)
25	(siRem2(lin) - GFP) - (siControl_Pool - GFP)	0.314434	0.0642941	2571.08	4.89055	3.7535e-05	Yes	Up Regulated	(siRem2(lin)
26	(siRERE_1(circ) - GFP) - (siControl_Pool - GFP)	0.466525	0.0873962	924.573	5.33805	4.20688e-06	Yes	Up Regulated	(siRERE_1(circ)
27	(siRERE_2(circ) - GFP) - (siControl_Pool - GFP)	0.607474	0.0873962	924.573	6.95081	2.4647e-10	Yes	Up Regulated	(siRERE_2(circ)
28	(siRERE_3(circ) - GFP) - (siControl_Pool - GFP)	0.271502	0.0873962	924.573	3.10657	0.0508659	No	Not Significant	(siRERE_3(circ)
29	(siRmst_1(circ) - GFP) - (siControl_Pool - GFP)	0.509067	0.0873962	924.573	5.82482	2.82538e-07	Yes	Up Regulated	(siRmst_1(circ)
30	(siRmst_2(circ) - GFP) - (siControl_Pool - GFP)	0.378667	0.0873962	924.573	4.33276	0.000552979	Yes	Up Regulated	(siRmst_2(circ)
31	(siSlc8a1(circ) - GFP) - (siControl_Pool - GFP)	0.475754	0.0642941	2571.08	7.39965	1.83853e-13	Yes	Up Regulated	(siSlc8a1(circ)
32	(siUbn2(circ) - GFP) - (siControl_Pool - GFP)	0.264848	0.0873962	924.573	3.03043	0.0634628	No	Not Significant	(siUbn2(circ)
33	(siUpf2(circ) - GFP) - (siControl_Pool - GFP)	0.438962	0.0873962	924.573	5.02267	2.15655e-05	Yes	Up Regulated	(siUpf2(circ)
34	(siUvrag(circ) - GFP) - (siControl_Pool - GFP)	0.389138	0.0873962	924.573	4.45257	0.000325574	Yes	Up Regulated	(siUvrag(circ)
35	(siWhsc1(circ) - GFP) - (siControl_Pool - GFP)	0.195961	0.0642941	2571.08	3.04789	0.0595919	No	Not Significant	(siWhsc1(circ)
36	(siZranb1(circ) - GFP) - (siControl_Pool - GFP)	0.307155	0.0873962	924.573	3.51451	0.0137066	Yes	Up Regulated	(siZranb1(circ)

### Sheet: Spine Density vs. siControl1
	contrast	estimate	SE	df	t.ratio	p.value	Contrast is different	Significant	Transfection
1	(siAnkrd12(circ) - GFP) - (siControl#1 - GFP)	0.0339917	0.0539293	1259.41	0.6303	0.999454	No	Not Significant	(siAnkrd12(circ)
2	(siAnks1b_1(circ) - GFP) - (siControl#1 - GFP)	-0.0765528	0.068843	298.489	-1.11199	0.972904	No	Not Significant	(siAnks1b_1(circ)
3	(siAnks1b_2(circ) - GFP) - (siControl#1 - GFP)	0.0104402	0.068843	298.489	0.151653	1	No	Not Significant	(siAnks1b_2(circ)
4	(siAsh1l(circ) - GFP) - (siControl#1 - GFP)	-0.107838	0.068843	298.489	-1.56644	0.826856	No	Not Significant	(siAsh1l(circ)
5	(siCdr1as(circ) - GFP) - (siControl#1 - GFP)	0.110762	0.068843	298.489	1.6089	0.804564	No	Not Significant	(siCdr1as(circ)
6	(siControl_Pool - GFP) - (siControl#1 - GFP)	-0.140316	0.0539293	1259.41	-2.60184	0.189503	No	Not Significant	(siControl_Pool
7	(siControl#2 - GFP) - (siControl#1 - GFP)	-0.168978	0.0539293	1259.41	-3.13333	0.0466879	Yes	Down Regulated	(siControl#2
8	(siEpha5(circ) - GFP) - (siControl#1 - GFP)	0.0743577	0.068843	298.489	1.08011	0.97735	No	Not Significant	(siEpha5(circ)
9	(siFoxn2(circ) - GFP) - (siControl#1 - GFP)	-0.0148466	0.068843	298.489	-0.215659	1	No	Not Significant	(siFoxn2(circ)
10	(siGigyf2(circ) - GFP) - (siControl#1 - GFP)	-0.0695106	0.068843	298.489	-1.0097	0.985202	No	Not Significant	(siGigyf2(circ)
11	(siHipk3(circ) - GFP) - (siControl#1 - GFP)	0.0717719	0.068843	298.489	1.04254	0.981855	No	Not Significant	(siHipk3(circ)
12	(siHomer1(circ) - GFP) - (siControl#1 - GFP)	-0.112262	0.068843	298.489	-1.63069	0.792598	No	Not Significant	(siHomer1(circ)
13	(siKhdrbs3(circ) - GFP) - (siControl#1 - GFP)	0.0597109	0.068843	298.489	0.867349	0.99459	No	Not Significant	(siKhdrbs3(circ)
14	(siMapk4(circ) - GFP) - (siControl#1 - GFP)	0.0540565	0.068843	298.489	0.785214	0.997281	No	Not Significant	(siMapk4(circ)
15	(siMapkap1(circ) - GFP) - (siControl#1 - GFP)	-0.0457765	0.068843	298.489	-0.66494	0.999172	No	Not Significant	(siMapkap1(circ)
16	(siMef2(lin) - GFP) - (siControl#1 - GFP)	-0.135344	0.0539293	1259.41	-2.50966	0.231717	No	Not Significant	(siMef2(lin)
17	(siMkln1(circ) - GFP) - (siControl#1 - GFP)	-0.108214	0.0539293	1259.41	-2.00659	0.546485	No	Not Significant	(siMkln1(circ)
18	(siNf1x(circ) - GFP) - (siControl#1 - GFP)	0.00246188	0.068843	298.489	0.0357608	1	No	Not Significant	(siNf1x(circ)
19	(siNrcam(circ) - GFP) - (siControl#1 - GFP)	-0.0275942	0.0539293	1259.41	-0.511674	0.999885	No	Not Significant	(siNrcam(circ)
20	(siNrxn1(circ) - GFP) - (siControl#1 - GFP)	0.0286629	0.068843	298.489	0.416352	0.999976	No	Not Significant	(siNrxn1(circ)
21	(siPhf21a(circ) - GFP) - (siControl#1 - GFP)	0.0995171	0.068843	298.489	1.44557	0.882346	No	Not Significant	(siPhf21a(circ)
22	(siPsd3(circ) - GFP) - (siControl#1 - GFP)	0.0667653	0.068843	298.489	0.969819	0.988601	No	Not Significant	(siPsd3(circ)
23	(sipwwp2a(circ) - GFP) - (siControl#1 - GFP)	-0.0438165	0.068843	298.489	-0.63647	0.999399	No	Not Significant	(sipwwp2a(circ)
24	(siRalgapa1(circ) - GFP) - (siControl#1 - GFP)	-0.0944828	0.068843	298.489	-1.37244	0.909908	No	Not Significant	(siRalgapa1(circ)
25	(siRem2(lin) - GFP) - (siControl#1 - GFP)	-0.0969756	0.0539293	1259.41	-1.7982	0.69044	No	Not Significant	(siRem2(lin)
26	(siRERE_1(circ) - GFP) - (siControl#1 - GFP)	-0.023218	0.068843	298.489	-0.337259	0.999995	No	Not Significant	(siRERE_1(circ)
27	(siRERE_2(circ) - GFP) - (siControl#1 - GFP)	0.0838525	0.068843	298.489	1.21803	0.953424	No	Not Significant	(siRERE_2(circ)
28	(siRERE_3(circ) - GFP) - (siControl#1 - GFP)	-0.0665183	0.068843	298.489	-0.966232	0.988873	No	Not Significant	(siRERE_3(circ)
29	(siRmst_1(circ) - GFP) - (siControl#1 - GFP)	-0.0276141	0.068843	298.489	-0.401117	0.999982	No	Not Significant	(siRmst_1(circ)
30	(siRmst_2(circ) - GFP) - (siControl#1 - GFP)	-0.0556864	0.068843	298.489	-0.80889	0.996654	No	Not Significant	(siRmst_2(circ)
31	(siSlc8a1(circ) - GFP) - (siControl#1 - GFP)	0.0192264	0.0539293	1259.41	0.356512	0.999993	No	Not Significant	(siSlc8a1(circ)
32	(siUbn2(circ) - GFP) - (siControl#1 - GFP)	-0.12504	0.068843	298.489	-1.8163	0.678483	No	Not Significant	(siUbn2(circ)
33	(siUpf2(circ) - GFP) - (siControl#1 - GFP)	0.10554	0.068843	298.489	1.53305	0.843391	No	Not Significant	(siUpf2(circ)
34	(siUvrag(circ) - GFP) - (siControl#1 - GFP)	0.0142625	0.068843	298.489	0.207175	1	No	Not Significant	(siUvrag(circ)
35	(siWhsc1(circ) - GFP) - (siControl#1 - GFP)	-0.202685	0.0539293	1259.41	-3.75834	0.00560896	Yes	Down Regulated	(siWhsc1(circ)
36	(siZranb1(circ) - GFP) - (siControl#1 - GFP)	0.020037	0.068843	298.489	0.291053	0.999999	No	Not Significant	(siZranb1(circ)

### Sheet: Spine Density vs. siControl2
	contrast	estimate	SE	df	t.ratio	p.value	Contrast is different	Significant	Transfection
1	(siAnkrd12(circ) - GFP) - (siControl#2 - GFP)	0.20297	0.0539293	1259.41	3.76363	0.00549837	Yes	Up Regulated	(siAnkrd12(circ)
2	(siAnks1b_1(circ) - GFP) - (siControl#2 - GFP)	0.0924252	0.068843	298.489	1.34255	0.919857	No	Not Significant	(siAnks1b_1(circ)
3	(siAnks1b_2(circ) - GFP) - (siControl#2 - GFP)	0.179418	0.068843	298.489	2.6062	0.191334	No	Not Significant	(siAnks1b_2(circ)
4	(siAsh1l(circ) - GFP) - (siControl#2 - GFP)	0.0611396	0.068843	298.489	0.888102	0.993649	No	Not Significant	(siAsh1l(circ)
5	(siCdr1as(circ) - GFP) - (siControl#2 - GFP)	0.27974	0.068843	298.489	4.06344	0.00200762	Yes	Up Regulated	(siCdr1as(circ)
6	(siControl pool - GFP) - (siControl#2 - GFP)	0.0286626	0.0539293	1259.41	0.531484	0.999847	No	Not Significant	(siControl
7	(siControl#1 - GFP) - (siControl#2 - GFP)	0.168978	0.0539293	1259.41	3.13333	0.0466879	Yes	Up Regulated	(siControl#1
8	(siEpha5(circ) - GFP) - (siControl#2 - GFP)	0.243336	0.068843	298.489	3.53465	0.0138932	Yes	Up Regulated	(siEpha5(circ)
9	(siFoxn2(circ) - GFP) - (siControl#2 - GFP)	0.154131	0.068843	298.489	2.23888	0.389673	No	Not Significant	(siFoxn2(circ)
10	(siGigyf2(circ) - GFP) - (siControl#2 - GFP)	0.0994675	0.068843	298.489	1.44485	0.88264	No	Not Significant	(siGigyf2(circ)
11	(siHipk3(circ) - GFP) - (siControl#2 - GFP)	0.24075	0.068843	298.489	3.49709	0.0157625	Yes	Up Regulated	(siHipk3(circ)
12	(siHomer1(circ) - GFP) - (siControl#2 - GFP)	0.0567163	0.068843	298.489	0.82385	0.9962	No	Not Significant	(siHomer1(circ)
13	(siKhdrbs3(circ) - GFP) - (siControl#2 - GFP)	0.228689	0.068843	298.489	3.32189	0.0278142	Yes	Up Regulated	(siKhdrbs3(circ)
14	(siMapk4(circ) - GFP) - (siControl#2 - GFP)	0.223035	0.068843	298.489	3.23976	0.0358604	Yes	Up Regulated	(siMapk4(circ)
15	(siMapkap1(circ) - GFP) - (siControl#2 - GFP)	0.123202	0.068843	298.489	1.7896	0.696028	No	Not Significant	(siMapkap1(circ)
16	(siMef2(lin) - GFP) - (siControl#2 - GFP)	0.0336338	0.0539293	1259.41	0.623664	0.999495	No	Not Significant	(siMef2(lin)
17	(siMkln1(circ) - GFP) - (siControl#2 - GFP)	0.0607639	0.0539293	1259.41	1.12673	0.971037	No	Not Significant	(siMkln1(circ)
18	(siNf1x(circ) - GFP) - (siControl#2 - GFP)	0.17144	0.068843	298.489	2.4903	0.244837	No	Not Significant	(siNf1x(circ)
19	(siNrcam(circ) - GFP) - (siControl#2 - GFP)	0.141384	0.0539293	1259.41	2.62165	0.181181	No	Not Significant	(siNrcam(circ)
20	(siNrxn1(circ) - GFP) - (siControl#2 - GFP)	0.197641	0.068843	298.489	2.87089	0.101381	No	Not Significant	(siNrxn1(circ)
21	(siPhf21a(circ) - GFP) - (siControl#2 - GFP)	0.268495	0.068843	298.489	3.90011	0.00376137	Yes	Up Regulated	(siPhf21a(circ)
22	(siPsd3(circ) - GFP) - (siControl#2 - GFP)	0.235743	0.068843	298.489	3.42436	0.0200373	Yes	Up Regulated	(siPsd3(circ)
23	(sipwwp2a(circ) - GFP) - (siControl#2 - GFP)	0.125162	0.068843	298.489	1.81807	0.677309	No	Not Significant	(sipwwp2a(circ)
24	(siRalgapa1(circ) - GFP) - (siControl#2 - GFP)	0.0744953	0.068843	298.489	1.0821	0.977089	No	Not Significant	(siRalgapa1(circ)
25	(siRem2(lin) - GFP) - (siControl#2 - GFP)	0.0720025	0.0539293	1259.41	1.33513	0.922896	No	Not Significant	(siRem2(lin)
26	(siRERE_1(circ) - GFP) - (siControl#2 - GFP)	0.14576	0.068843	298.489	2.11728	0.470723	No	Not Significant	(siRERE_1(circ)
27	(siRERE_2(circ) - GFP) - (siControl#2 - GFP)	0.252831	0.068843	298.489	3.67257	0.00862575	Yes	Up Regulated	(siRERE_2(circ)
28	(siRERE_3(circ) - GFP) - (siControl#2 - GFP)	0.10246	0.068843	298.489	1.48831	0.864118	No	Not Significant	(siRERE_3(circ)
29	(siRmst_1(circ) - GFP) - (siControl#2 - GFP)	0.141364	0.068843	298.489	2.05343	0.514897	No	Not Significant	(siRmst_1(circ)
30	(siRmst_2(circ) - GFP) - (siControl#2 - GFP)	0.113292	0.068843	298.489	1.64565	0.784185	No	Not Significant	(siRmst_2(circ)
31	(siSlc8a1(circ) - GFP) - (siControl#2 - GFP)	0.188205	0.0539293	1259.41	3.48984	0.0147722	Yes	Up Regulated	(siSlc8a1(circ)
32	(siUbn2(circ) - GFP) - (siControl#2 - GFP)	0.0439384	0.068843	298.489	0.63824	0.999387	No	Not Significant	(siUbn2(circ)
33	(siUpf2(circ) - GFP) - (siControl#2 - GFP)	0.274518	0.068843	298.489	3.98759	0.00269597	Yes	Up Regulated	(siUpf2(circ)
34	(siUvrag(circ) - GFP) - (siControl#2 - GFP)	0.183241	0.068843	298.489	2.66172	0.168838	No	Not Significant	(siUvrag(circ)
35	(siWhsc1(circ) - GFP) - (siControl#2 - GFP)	-0.0337064	0.0539293	1259.41	-0.625011	0.999487	No	Not Significant	(siWhsc1(circ)
36	(siZranb1(circ) - GFP) - (siControl#2 - GFP)	0.189015	0.068843	298.489	2.7456	0.138611	No	Not Significant	(siZranb1(circ)

### Sheet: Spine Density vs. siCont.Pool
	contrast	estimate	SE	df	t.ratio	p.value	Contrast is different	Significant	Transfection
1	(siControl#1 - GFP) - (siControl_Pool - GFP)	0.140316	0.0539293	1259.41	2.60184	0.189503	No	Not Significant	(siControl#1
2	(siAnkrd12(circ) - GFP) - (siControl_Pool - GFP)	0.174307	0.0539293	1259.41	3.23214	0.0344872	Yes	Up Regulated	(siAnkrd12(circ)
3	(siAnks1b_1(circ) - GFP) - (siControl_Pool - GFP)	0.0637627	0.068843	298.489	0.926204	0.991583	No	Not Significant	(siAnks1b_1(circ)
4	(siAnks1b_2(circ) - GFP) - (siControl_Pool - GFP)	0.150756	0.068843	298.489	2.18985	0.421728	No	Not Significant	(siAnks1b_2(circ)
5	(siAsh1l(circ) - GFP) - (siControl_Pool - GFP)	0.032477	0.068843	298.489	0.471755	0.999936	No	Not Significant	(siAsh1l(circ)
6	(siCdr1as(circ) - GFP) - (siControl_Pool - GFP)	0.251077	0.068843	298.489	3.6471	0.00943388	Yes	Up Regulated	(siCdr1as(circ)
7	(siControl#2 - GFP) - (siControl_Pool - GFP)	-0.0286626	0.0539293	1259.41	-0.531484	0.999847	No	Not Significant	(siControl#2
8	(siEpha5(circ) - GFP) - (siControl_Pool - GFP)	0.214673	0.068843	298.489	3.1183	0.0514495	No	Not Significant	(siEpha5(circ)
9	(siFoxn2(circ) - GFP) - (siControl_Pool - GFP)	0.125469	0.068843	298.489	1.82254	0.674344	No	Not Significant	(siFoxn2(circ)
10	(siGigyf2(circ) - GFP) - (siControl_Pool - GFP)	0.0708049	0.068843	298.489	1.0285	0.983351	No	Not Significant	(siGigyf2(circ)
11	(siHipk3(circ) - GFP) - (siControl_Pool - GFP)	0.212087	0.068843	298.489	3.08074	0.0573161	No	Not Significant	(siHipk3(circ)
12	(siHomer1(circ) - GFP) - (siControl_Pool - GFP)	0.0280538	0.068843	298.489	0.407503	0.999979	No	Not Significant	(siHomer1(circ)
13	(siKhdrbs3(circ) - GFP) - (siControl_Pool - GFP)	0.200026	0.068843	298.489	2.90554	0.0926338	No	Not Significant	(siKhdrbs3(circ)
14	(siMapk4(circ) - GFP) - (siControl_Pool - GFP)	0.194372	0.068843	298.489	2.82341	0.114426	No	Not Significant	(siMapk4(circ)
15	(siMapkap1(circ) - GFP) - (siControl_Pool - GFP)	0.094539	0.068843	298.489	1.37326	0.909625	No	Not Significant	(siMapkap1(circ)
16	(siMef2(lin) - GFP) - (siControl_Pool - GFP)	0.00497122	0.0539293	1259.41	0.0921803	1	No	Not Significant	(siMef2(lin)
17	(siMkln1(circ) - GFP) - (siControl_Pool - GFP)	0.0321014	0.0539293	1259.41	0.595249	0.999642	No	Not Significant	(siMkln1(circ)
18	(siNf1x(circ) - GFP) - (siControl_Pool - GFP)	0.142777	0.068843	298.489	2.07396	0.50062	No	Not Significant	(siNf1x(circ)
19	(siNrcam(circ) - GFP) - (siControl_Pool - GFP)	0.112721	0.0539293	1259.41	2.09017	0.487735	No	Not Significant	(siNrcam(circ)
20	(siNrxn1(circ) - GFP) - (siControl_Pool - GFP)	0.168978	0.068843	298.489	2.45455	0.263125	No	Not Significant	(siNrxn1(circ)
21	(siPhf21a(circ) - GFP) - (siControl_Pool - GFP)	0.239833	0.068843	298.489	3.48376	0.0164782	Yes	Up Regulated	(siPhf21a(circ)
22	(siPsd3(circ) - GFP) - (siControl_Pool - GFP)	0.207081	0.068843	298.489	3.00801	0.0702902	No	Not Significant	(siPsd3(circ)
23	(sipwwp2a(circ) - GFP) - (siControl_Pool - GFP)	0.096499	0.068843	298.489	1.40173	0.89942	No	Not Significant	(sipwwp2a(circ)
24	(siRalgapa1(circ) - GFP) - (siControl_Pool - GFP)	0.0458327	0.068843	298.489	0.665757	0.999165	No	Not Significant	(siRalgapa1(circ)
25	(siRem2(lin) - GFP) - (siControl_Pool - GFP)	0.0433399	0.0539293	1259.41	0.803644	0.996868	No	Not Significant	(siRem2(lin)
26	(siRERE_1(circ) - GFP) - (siControl_Pool - GFP)	0.117098	0.068843	298.489	1.70094	0.751782	No	Not Significant	(siRERE_1(circ)
27	(siRERE_2(circ) - GFP) - (siControl_Pool - GFP)	0.224168	0.068843	298.489	3.25622	0.0341014	Yes	Up Regulated	(siRERE_2(circ)
28	(siRERE_3(circ) - GFP) - (siControl_Pool - GFP)	0.0737972	0.068843	298.489	1.07196	0.978392	No	Not Significant	(siRERE_3(circ)
29	(siRmst_1(circ) - GFP) - (siControl_Pool - GFP)	0.112701	0.068843	298.489	1.63708	0.789026	No	Not Significant	(siRmst_1(circ)
30	(siRmst_2(circ) - GFP) - (siControl_Pool - GFP)	0.0846291	0.068843	298.489	1.22931	0.950885	No	Not Significant	(siRmst_2(circ)
31	(siSlc8a1(circ) - GFP) - (siControl_Pool - GFP)	0.159542	0.0539293	1259.41	2.95835	0.0773419	No	Not Significant	(siSlc8a1(circ)
32	(siUbn2(circ) - GFP) - (siControl_Pool - GFP)	0.0152758	0.068843	298.489	0.221893	1	No	Not Significant	(siUbn2(circ)
33	(siUpf2(circ) - GFP) - (siControl_Pool - GFP)	0.245855	0.068843	298.489	3.57125	0.012267	Yes	Up Regulated	(siUpf2(circ)
34	(siUvrag(circ) - GFP) - (siControl_Pool - GFP)	0.154578	0.068843	298.489	2.24537	0.385508	No	Not Significant	(siUvrag(circ)
35	(siWhsc1(circ) - GFP) - (siControl_Pool - GFP)	-0.062369	0.0539293	1259.41	-1.1565	0.966092	No	Not Significant	(siWhsc1(circ)
36	(siZranb1(circ) - GFP) - (siControl_Pool - GFP)	0.160352	0.068843	298.489	2.32925	0.33349	No	Not Significant	(siZranb1(circ)

### Sheet: Spine Volume vs. siControl1
	contrast	estimate	SE	df	t.ratio	p.value	Contrast is different	Significant	Transfection
1	(siAnkrd12(circ) - GFP) - (siControl#1 - GFP)	-0.00208622	0.0158967	1259.59	-0.131236	1	No	Not Significant	(siAnkrd12(circ)
2	(siAnks1b_1(circ) - GFP) - (siControl#1 - GFP)	0.000163373	0.019779	250.892	0.00825989	1	No	Not Significant	(siAnks1b_1(circ)
3	(siAnks1b_2(circ) - GFP) - (siControl#1 - GFP)	-0.00113881	0.019779	250.892	-0.0575765	1	No	Not Significant	(siAnks1b_2(circ)
4	(siAsh1l(circ) - GFP) - (siControl#1 - GFP)	-0.0198491	0.019779	250.892	-1.00354	0.985715	No	Not Significant	(siAsh1l(circ)
5	(siCdr1as(circ) - GFP) - (siControl#1 - GFP)	-0.0433756	0.019779	250.892	-2.19301	0.420193	No	Not Significant	(siCdr1as(circ)
6	(siControl_Pool - GFP) - (siControl#1 - GFP)	0.0147266	0.0158967	1259.59	0.926396	0.991723	No	Not Significant	(siControl_Pool
7	(siControl#2 - GFP) - (siControl#1 - GFP)	0.0235987	0.0158967	1259.59	1.4845	0.866561	No	Not Significant	(siControl#2
8	(siEpha5(circ) - GFP) - (siControl#1 - GFP)	-0.0258644	0.019779	250.892	-1.30767	0.930361	No	Not Significant	(siEpha5(circ)
9	(siFoxn2(circ) - GFP) - (siControl#1 - GFP)	0.00558672	0.019779	250.892	0.282456	0.999999	No	Not Significant	(siFoxn2(circ)
10	(siGigyf2(circ) - GFP) - (siControl#1 - GFP)	0.0268915	0.019779	250.892	1.35959	0.914101	No	Not Significant	(siGigyf2(circ)
11	(siHipk3(circ) - GFP) - (siControl#1 - GFP)	-9.83139e-05	0.019779	250.892	-0.00497061	1	No	Not Significant	(siHipk3(circ)
12	(siHomer1(circ) - GFP) - (siControl#1 - GFP)	0.0107735	0.019779	250.892	0.544693	0.99981	No	Not Significant	(siHomer1(circ)
13	(siKhdrbs3(circ) - GFP) - (siControl#1 - GFP)	-0.0246551	0.019779	250.892	-1.24653	0.946682	No	Not Significant	(siKhdrbs3(circ)
14	(siMapk4(circ) - GFP) - (siControl#1 - GFP)	0.00262154	0.019779	250.892	0.132541	1	No	Not Significant	(siMapk4(circ)
15	(siMapkap1(circ) - GFP) - (siControl#1 - GFP)	-0.0179801	0.019779	250.892	-0.909048	0.992537	No	Not Significant	(siMapkap1(circ)
16	(siMef2(lin) - GFP) - (siControl#1 - GFP)	0.0323379	0.0158967	1259.59	2.03425	0.526969	No	Not Significant	(siMef2(lin)
17	(siMkln1(circ) - GFP) - (siControl#1 - GFP)	0.0261576	0.0158967	1259.59	1.64547	0.784844	No	Not Significant	(siMkln1(circ)
18	(siNf1x(circ) - GFP) - (siControl#1 - GFP)	0.019316	0.019779	250.892	0.976591	0.988021	No	Not Significant	(siNf1x(circ)
19	(siNrcam(circ) - GFP) - (siControl#1 - GFP)	0.0341743	0.0158967	1259.59	2.14978	0.446562	No	Not Significant	(siNrcam(circ)
20	(siNrxn1(circ) - GFP) - (siControl#1 - GFP)	0.00689372	0.019779	250.892	0.348536	0.999994	No	Not Significant	(siNrxn1(circ)
21	(siPhf21a(circ) - GFP) - (siControl#1 - GFP)	-0.0171567	0.019779	250.892	-0.867419	0.994561	No	Not Significant	(siPhf21a(circ)
22	(siPsd3(circ) - GFP) - (siControl#1 - GFP)	-0.00579332	0.019779	250.892	-0.292902	0.999998	No	Not Significant	(siPsd3(circ)
23	(sipwwp2a(circ) - GFP) - (siControl#1 - GFP)	-0.0108624	0.019779	250.892	-0.54919	0.999798	No	Not Significant	(sipwwp2a(circ)
24	(siRalgapa1(circ) - GFP) - (siControl#1 - GFP)	-0.0101534	0.019779	250.892	-0.513343	0.999878	No	Not Significant	(siRalgapa1(circ)
25	(siRem2(lin) - GFP) - (siControl#1 - GFP)	0.0329817	0.0158967	1259.59	2.07476	0.498506	No	Not Significant	(siRem2(lin)
26	(siRERE_1(circ) - GFP) - (siControl#1 - GFP)	0.00851594	0.019779	250.892	0.430554	0.999968	No	Not Significant	(siRERE_1(circ)
27	(siRERE_2(circ) - GFP) - (siControl#1 - GFP)	-0.0334769	0.019779	250.892	-1.69254	0.756724	No	Not Significant	(siRERE_2(circ)
28	(siRERE_3(circ) - GFP) - (siControl#1 - GFP)	-0.00221928	0.019779	250.892	-0.112203	1	No	Not Significant	(siRERE_3(circ)
29	(siRmst_1(circ) - GFP) - (siControl#1 - GFP)	0.0162377	0.019779	250.892	0.820954	0.996273	No	Not Significant	(siRmst_1(circ)
30	(siRmst_2(circ) - GFP) - (siControl#1 - GFP)	0.0110339	0.019779	250.892	0.557858	0.999773	No	Not Significant	(siRmst_2(circ)
31	(siSlc8a1(circ) - GFP) - (siControl#1 - GFP)	0.052226	0.0158967	1259.59	3.28534	0.0291469	Yes	Up Regulated	(siSlc8a1(circ)
32	(siUbn2(circ) - GFP) - (siControl#1 - GFP)	0.0044844	0.019779	250.892	0.226725	1	No	Not Significant	(siUbn2(circ)
33	(siUpf2(circ) - GFP) - (siControl#1 - GFP)	-0.0111877	0.019779	250.892	-0.565634	0.999748	No	Not Significant	(siUpf2(circ)
34	(siUvrag(circ) - GFP) - (siControl#1 - GFP)	-0.00885854	0.019779	250.892	-0.447875	0.999957	No	Not Significant	(siUvrag(circ)
35	(siWhsc1(circ) - GFP) - (siControl#1 - GFP)	0.0566295	0.0158967	1259.59	3.56235	0.0114681	Yes	Up Regulated	(siWhsc1(circ)
36	(siZranb1(circ) - GFP) - (siControl#1 - GFP)	-0.0146996	0.019779	250.892	-0.74319	0.998146	No	Not Significant	(siZranb1(circ)

### Sheet: Spine Volume vs. siControl2
	contrast	estimate	SE	df	t.ratio	p.value	Contrast is different	Significant	Transfection
1	(siAnkrd12(circ) - GFP) - (siControl#2 - GFP)	-0.0256849	0.0158967	1259.59	-1.61574	0.801466	No	Not Significant	(siAnkrd12(circ)
2	(siAnks1b_1(circ) - GFP) - (siControl#2 - GFP)	-0.0234353	0.019779	250.892	-1.18486	0.960229	No	Not Significant	(siAnks1b_1(circ)
3	(siAnks1b_2(circ) - GFP) - (siControl#2 - GFP)	-0.0247375	0.019779	250.892	-1.25069	0.945663	No	Not Significant	(siAnks1b_2(circ)
4	(siAsh1l(circ) - GFP) - (siControl#2 - GFP)	-0.0434478	0.019779	250.892	-2.19666	0.417784	No	Not Significant	(siAsh1l(circ)
5	(siCdr1as(circ) - GFP) - (siControl#2 - GFP)	-0.0669744	0.019779	250.892	-3.38613	0.0231056	Yes	Down Regulated	(siCdr1as(circ)
6	(siControl pool - GFP) - (siControl#2 - GFP)	-0.00887208	0.0158967	1259.59	-0.558108	0.999779	No	Not Significant	(siControl
7	(siControl#1 - GFP) - (siControl#2 - GFP)	-0.0235987	0.0158967	1259.59	-1.4845	0.866561	No	Not Significant	(siControl#1
8	(siEpha5(circ) - GFP) - (siControl#2 - GFP)	-0.0494631	0.019779	250.892	-2.50078	0.240509	No	Not Significant	(siEpha5(circ)
9	(siFoxn2(circ) - GFP) - (siControl#2 - GFP)	-0.018012	0.019779	250.892	-0.91066	0.992448	No	Not Significant	(siFoxn2(circ)
10	(siGigyf2(circ) - GFP) - (siControl#2 - GFP)	0.00329278	0.019779	250.892	0.166478	1	No	Not Significant	(siGigyf2(circ)
11	(siHipk3(circ) - GFP) - (siControl#2 - GFP)	-0.023697	0.019779	250.892	-1.19809	0.957558	No	Not Significant	(siHipk3(circ)
12	(siHomer1(circ) - GFP) - (siControl#2 - GFP)	-0.0128252	0.019779	250.892	-0.648423	0.999307	No	Not Significant	(siHomer1(circ)
13	(siKhdrbs3(circ) - GFP) - (siControl#2 - GFP)	-0.0482538	0.019779	250.892	-2.43964	0.271826	No	Not Significant	(siKhdrbs3(circ)
14	(siMapk4(circ) - GFP) - (siControl#2 - GFP)	-0.0209772	0.019779	250.892	-1.06057	0.979712	No	Not Significant	(siMapk4(circ)
15	(siMapkap1(circ) - GFP) - (siControl#2 - GFP)	-0.0415788	0.019779	250.892	-2.10216	0.481538	No	Not Significant	(siMapkap1(circ)
16	(siMef2(lin) - GFP) - (siControl#2 - GFP)	0.0087392	0.0158967	1259.59	0.54975	0.999803	No	Not Significant	(siMef2(lin)
17	(siMkln1(circ) - GFP) - (siControl#2 - GFP)	0.00255886	0.0158967	1259.59	0.160968	1	No	Not Significant	(siMkln1(circ)
18	(siNf1x(circ) - GFP) - (siControl#2 - GFP)	-0.00428266	0.019779	250.892	-0.216525	1	No	Not Significant	(siNf1x(circ)
19	(siNrcam(circ) - GFP) - (siControl#2 - GFP)	0.0105756	0.0158967	1259.59	0.665271	0.999189	No	Not Significant	(siNrcam(circ)
20	(siNrxn1(circ) - GFP) - (siControl#2 - GFP)	-0.016705	0.019779	250.892	-0.84458	0.995468	No	Not Significant	(siNrxn1(circ)
21	(siPhf21a(circ) - GFP) - (siControl#2 - GFP)	-0.0407554	0.019779	250.892	-2.06054	0.510307	No	Not Significant	(siPhf21a(circ)
22	(siPsd3(circ) - GFP) - (siControl#2 - GFP)	-0.029392	0.019779	250.892	-1.48602	0.864948	No	Not Significant	(siPsd3(circ)
23	(sipwwp2a(circ) - GFP) - (siControl#2 - GFP)	-0.0344611	0.019779	250.892	-1.74231	0.726231	No	Not Significant	(sipwwp2a(circ)
24	(siRalgapa1(circ) - GFP) - (siControl#2 - GFP)	-0.0337521	0.019779	250.892	-1.70646	0.748343	No	Not Significant	(siRalgapa1(circ)
25	(siRem2(lin) - GFP) - (siControl#2 - GFP)	0.00938304	0.0158967	1259.59	0.590251	0.999664	No	Not Significant	(siRem2(lin)
26	(siRERE_1(circ) - GFP) - (siControl#2 - GFP)	-0.0150828	0.019779	250.892	-0.762563	0.997775	No	Not Significant	(siRERE_1(circ)
27	(siRERE_2(circ) - GFP) - (siControl#2 - GFP)	-0.0570756	0.019779	250.892	-2.88566	0.0984065	No	Not Significant	(siRERE_2(circ)
28	(siRERE_3(circ) - GFP) - (siControl#2 - GFP)	-0.025818	0.019779	250.892	-1.30532	0.931043	No	Not Significant	(siRERE_3(circ)
29	(siRmst_1(circ) - GFP) - (siControl#2 - GFP)	-0.00736101	0.019779	250.892	-0.372162	0.99999	No	Not Significant	(siRmst_1(circ)
30	(siRmst_2(circ) - GFP) - (siControl#2 - GFP)	-0.0125648	0.019779	250.892	-0.635259	0.999404	No	Not Significant	(siRmst_2(circ)
31	(siSlc8a1(circ) - GFP) - (siControl#2 - GFP)	0.0286273	0.0158967	1259.59	1.80083	0.688701	No	Not Significant	(siSlc8a1(circ)
32	(siUbn2(circ) - GFP) - (siControl#2 - GFP)	-0.0191143	0.019779	250.892	-0.966391	0.988814	No	Not Significant	(siUbn2(circ)
33	(siUpf2(circ) - GFP) - (siControl#2 - GFP)	-0.0347864	0.019779	250.892	-1.75875	0.715851	No	Not Significant	(siUpf2(circ)
34	(siUvrag(circ) - GFP) - (siControl#2 - GFP)	-0.0324572	0.019779	250.892	-1.64099	0.786685	No	Not Significant	(siUvrag(circ)
35	(siWhsc1(circ) - GFP) - (siControl#2 - GFP)	0.0330308	0.0158967	1259.59	2.07784	0.496345	No	Not Significant	(siWhsc1(circ)
36	(siZranb1(circ) - GFP) - (siControl#2 - GFP)	-0.0382983	0.019779	250.892	-1.93631	0.596869	No	Not Significant	(siZranb1(circ)

### Sheet: Spine Volume vs. siCont. Pool
	contrast	estimate	SE	df	t.ratio	p.value	Contrast is different	Significant	Transfection
1	(siControl#1 - GFP) - (siControl_Pool - GFP)	-0.0147266	0.0158967	1259.59	-0.926396	0.991723	No	Not Significant	(siControl#1
2	(siAnkrd12(circ) - GFP) - (siControl_Pool - GFP)	-0.0168128	0.0158967	1259.59	-1.05763	0.980435	No	Not Significant	(siAnkrd12(circ)
3	(siAnks1b_1(circ) - GFP) - (siControl_Pool - GFP)	-0.0145633	0.019779	250.892	-0.736297	0.998265	No	Not Significant	(siAnks1b_1(circ)
4	(siAnks1b_2(circ) - GFP) - (siControl_Pool - GFP)	-0.0158654	0.019779	250.892	-0.802133	0.996827	No	Not Significant	(siAnks1b_2(circ)
5	(siAsh1l(circ) - GFP) - (siControl_Pool - GFP)	-0.0345758	0.019779	250.892	-1.7481	0.722589	No	Not Significant	(siAsh1l(circ)
6	(siCdr1as(circ) - GFP) - (siControl_Pool - GFP)	-0.0581023	0.019779	250.892	-2.93757	0.0858994	No	Not Significant	(siCdr1as(circ)
7	(siControl#2 - GFP) - (siControl_Pool - GFP)	0.00887208	0.0158967	1259.59	0.558108	0.999779	No	Not Significant	(siControl#2
8	(siEpha5(circ) - GFP) - (siControl_Pool - GFP)	-0.040591	0.019779	250.892	-2.05222	0.516083	No	Not Significant	(siEpha5(circ)
9	(siFoxn2(circ) - GFP) - (siControl_Pool - GFP)	-0.00913991	0.019779	250.892	-0.462101	0.999945	No	Not Significant	(siFoxn2(circ)
10	(siGigyf2(circ) - GFP) - (siControl_Pool - GFP)	0.0121649	0.019779	250.892	0.615037	0.99953	No	Not Significant	(siGigyf2(circ)
11	(siHipk3(circ) - GFP) - (siControl_Pool - GFP)	-0.0148249	0.019779	250.892	-0.749528	0.998031	No	Not Significant	(siHipk3(circ)
12	(siHomer1(circ) - GFP) - (siControl_Pool - GFP)	-0.00395312	0.019779	250.892	-0.199864	1	No	Not Significant	(siHomer1(circ)
13	(siKhdrbs3(circ) - GFP) - (siControl_Pool - GFP)	-0.0393817	0.019779	250.892	-1.99108	0.55872	No	Not Significant	(siKhdrbs3(circ)
14	(siMapk4(circ) - GFP) - (siControl_Pool - GFP)	-0.0121051	0.019779	250.892	-0.612016	0.999547	No	Not Significant	(siMapk4(circ)
15	(siMapkap1(circ) - GFP) - (siControl_Pool - GFP)	-0.0327067	0.019779	250.892	-1.6536	0.779518	No	Not Significant	(siMapkap1(circ)
16	(siMef2(lin) - GFP) - (siControl_Pool - GFP)	0.0176113	0.0158967	1259.59	1.10786	0.973883	No	Not Significant	(siMef2(lin)
17	(siMkln1(circ) - GFP) - (siControl_Pool - GFP)	0.0114309	0.0158967	1259.59	0.719076	0.998576	No	Not Significant	(siMkln1(circ)
18	(siNf1x(circ) - GFP) - (siControl_Pool - GFP)	0.00458942	0.019779	250.892	0.232034	1	No	Not Significant	(siNf1x(circ)
19	(siNrcam(circ) - GFP) - (siControl_Pool - GFP)	0.0194477	0.0158967	1259.59	1.22338	0.952769	No	Not Significant	(siNrcam(circ)
20	(siNrxn1(circ) - GFP) - (siControl_Pool - GFP)	-0.00783291	0.019779	250.892	-0.39602	0.999983	No	Not Significant	(siNrxn1(circ)
21	(siPhf21a(circ) - GFP) - (siControl_Pool - GFP)	-0.0318834	0.019779	250.892	-1.61198	0.802743	No	Not Significant	(siPhf21a(circ)
22	(siPsd3(circ) - GFP) - (siControl_Pool - GFP)	-0.0205199	0.019779	250.892	-1.03746	0.982341	No	Not Significant	(siPsd3(circ)
23	(sipwwp2a(circ) - GFP) - (siControl_Pool - GFP)	-0.0255891	0.019779	250.892	-1.29375	0.93434	No	Not Significant	(sipwwp2a(circ)
24	(siRalgapa1(circ) - GFP) - (siControl_Pool - GFP)	-0.0248801	0.019779	250.892	-1.2579	0.94387	No	Not Significant	(siRalgapa1(circ)
25	(siRem2(lin) - GFP) - (siControl_Pool - GFP)	0.0182551	0.0158967	1259.59	1.14836	0.967502	No	Not Significant	(siRem2(lin)
26	(siRERE_1(circ) - GFP) - (siControl_Pool - GFP)	-0.00621069	0.019779	250.892	-0.314003	0.999997	No	Not Significant	(siRERE_1(circ)
27	(siRERE_2(circ) - GFP) - (siControl_Pool - GFP)	-0.0482035	0.019779	250.892	-2.4371	0.27318	No	Not Significant	(siRERE_2(circ)
28	(siRERE_3(circ) - GFP) - (siControl_Pool - GFP)	-0.0169459	0.019779	250.892	-0.85676	0.995001	No	Not Significant	(siRERE_3(circ)
29	(siRmst_1(circ) - GFP) - (siControl_Pool - GFP)	0.00151106	0.019779	250.892	0.0763971	1	No	Not Significant	(siRmst_1(circ)
30	(siRmst_2(circ) - GFP) - (siControl_Pool - GFP)	-0.00369274	0.019779	250.892	-0.186699	1	No	Not Significant	(siRmst_2(circ)
31	(siSlc8a1(circ) - GFP) - (siControl_Pool - GFP)	0.0374993	0.0158967	1259.59	2.35894	0.312855	No	Not Significant	(siSlc8a1(circ)
32	(siUbn2(circ) - GFP) - (siControl_Pool - GFP)	-0.0102422	0.019779	250.892	-0.517832	0.99987	No	Not Significant	(siUbn2(circ)
33	(siUpf2(circ) - GFP) - (siControl_Pool - GFP)	-0.0259143	0.019779	250.892	-1.31019	0.929622	No	Not Significant	(siUpf2(circ)
34	(siUvrag(circ) - GFP) - (siControl_Pool - GFP)	-0.0235852	0.019779	250.892	-1.19243	0.958715	No	Not Significant	(siUvrag(circ)
35	(siWhsc1(circ) - GFP) - (siControl_Pool - GFP)	0.0419029	0.0158967	1259.59	2.63595	0.175336	No	Not Significant	(siWhsc1(circ)
36	(siZranb1(circ) - GFP) - (siControl_Pool - GFP)	-0.0294262	0.019779	250.892	-1.48775	0.864182	No	Not Significant	(siZranb1(circ)
